# Poly-Enrich: Count-based Methods for Gene Set Enrichment Testing with Genomic Regions

**DOI:** 10.1101/488734

**Authors:** Christopher T Lee, Raymond G Cavalcante, Chee Lee, Tingting Qin, Snehal Patil, Shuze Wang, Zing TY Tsai, Alan P Boyle, Maureen A Sartor

## Abstract

Gene set enrichment (GSE) testing enhances the biological interpretation of ChIP-seq data and other large sets of genomic regions. Our group has previously introduced two GSE methods for genomic regions: ChIP-Enrich for narrow regions and Broad-Enrich for broad genomic regions, such as histone modifications. Here, we introduce new methods and extensions that more appropriately analyze sets of genomic regions with vastly different properties. First, we introduce Poly-Enrich, which models the number of peaks assigned to a gene using a generalized additive model with a negative binomial family to determine gene set enrichment, while adjusting for gene locus length (#bps associated with each gene). This is the first method that controls for locus length while accounting for the number of peaks per gene and variability among genes. We also introduce a flexible weighting approach to incorporate region scores, a hybrid enrichment approach, and support for new gene set databases and reference genomes/species.

As opposed to ChIP-Enrich, Poly-Enrich works well even when nearly all genes have a peak. To illustrate this, we used Poly-Enrich to characterize the pathways and types of genic regions (introns, promoters, etc) enriched with different families of repetitive elements. By comparing ChIP-Enrich and Poly-Enrich results from ENCODE ChIP-seq data, we found that the optimal test depends more on the pathway being regulated than on the transcription factor or other properties of the dataset. Using known transcription factor functions, we discovered clusters of related biological processes consistently better modeled with either the binary score method (ChIP-Enrich) or count based method (Poly-Enrich). This suggests that the regulation of certain processes is more often modified by multiple binding events (count-based), while others tend to require only one (binary). Our new hybrid method handles this by automatically choosing the optimal method, with correct FDR-adjustment.

**Author Summary:** Although every cell in our body contains the same DNA, our cells perform vastly different functions due to differences in how our genes are regulated. Certain regions of the genome are bound by DNA binding proteins (transcription factors), which regulate the expression of nearby genes. After an experiment to identify a large set of these regions, we can then model the association of these regions with various cellular pathways and biological processes. This analysis helps understand the overall biological effect that the binding events have on the cells. For example, if genes relating to apoptosis tend to have the transcription factor, Bcl-2, bind more often nearby, then Bcl-2 is likely to have a vital role in regulating apoptosis. The specifics of how to best perform this analysis is still being researched and depends on properties of the set of genomic regions. Here, we introduce a new, more flexible method that counts the number of occurrences per gene and models that in a sophisticated statistical test, and compare it to a previous method. We show that the optimal method depends on multiple factors, and the new method, Poly-Enrich, allows interesting findings in scenarios where the previous method failed.
