## Supplementary Table 2 for "Poly-Enrich: Count-based Methods for Gene Set Enrichment Testing with Genomic Regions"

### Sheet: Sheet1
Dataset	CellLine	Tx	TF	Tflong	Npeaks
wgEncodeAwgTfbsHaibGm12878Atf3Pcr1xUniPk.narrowPeak	Gm12878	None	Atf3	ATF3	1677
wgEncodeAwgTfbsHaibH1hescAtf3V0416102UniPk.narrowPeak	H1hesc	None	Atf3	ATF3	4808
wgEncodeAwgTfbsHaibK562Atf3V0416101UniPk.narrowPeak	K562	None	Atf3	ATF3	16011
wgEncodeAwgTfbsHaibGm12878Bcl11aPcr1xUniPk.narrowPeak	Gm12878	None	Bcl11a	BCL11A	17876
wgEncodeAwgTfbsHaibH1hescBcl11aPcr1xUniPk.narrowPeak	H1hesc	None	Bcl11a	BCL11A	2518
wgEncodeAwgTfbsHaibGm12878Bcl3V0416101UniPk.narrowPeak	Gm12878	None	Bcl3	BCL3	15455
wgEncodeAwgTfbsHaibK562Bcl3Pcr1xUniPk.narrowPeak	K562	None	Bcl3	BCL3	1603
wgEncodeAwgTfbsSydhGm12878CfosUniPk.narrowPeak	Gm12878	None	Cfos	c-Fos	2239
wgEncodeAwgTfbsSydhK562CfosUniPk.narrowPeak	K562	None	Cfos	c-Fos	7646
wgEncodeAwgTfbsSydhH1hescCjunIggrabUniPk.narrowPeak	H1hesc	None	Cjun	c-Jun	2148
wgEncodeAwgTfbsSydhK562CjunUniPk.narrowPeak	K562	None	Cjun	c-Jun	9848
wgEncodeAwgTfbsUtaGm12878CmycUniPk.narrowPeak	Gm12878	None	Cmyc	c-Myc	3690
wgEncodeAwgTfbsUtaH1hescCmycUniPk.narrowPeak	H1hesc	None	Cmyc	c-Myc	1217
wgEncodeAwgTfbsUtaK562CmycUniPk.narrowPeak	K562	None	Cmyc	c-Myc	11738
wgEncodeAwgTfbsSydhH1hescCebpbIggrabUniPk.narrowPeak	H1hesc	None	Cebpb	CEBPB	15557
wgEncodeAwgTfbsSydhK562CebpbIggrabUniPk.narrowPeak	K562	None	Cebpb	CEBPB	38715
wgEncodeAwgTfbsUtaGm12878CtcfUniPk.narrowPeak	Gm12878	None	Ctcf	CTCF	48916
wgEncodeAwgTfbsUtaH1hescCtcfUniPk.narrowPeak	H1hesc	None	Ctcf	CTCF	43247
wgEncodeAwgTfbsUtaK562CtcfUniPk.narrowPeak	K562	None	Ctcf	CTCF	56058
wgEncodeAwgTfbsSydhGm12878E2f4IggmusUniPk.narrowPeak	Gm12878	None	E2f4	E2F4	3440
wgEncodeAwgTfbsSydhK562E2f4UcdUniPk.narrowPeak	K562	None	E2f4	E2F4	8181
wgEncodeAwgTfbsHaibGm12878Egr1Pcr2xUniPk.narrowPeak	Gm12878	None	Egr1	Egr-1	16331
wgEncodeAwgTfbsHaibH1hescEgr1V0416102UniPk.narrowPeak	H1hesc	None	Egr1	Egr-1	8743
wgEncodeAwgTfbsHaibK562Egr1V0416101UniPk.narrowPeak	K562	None	Egr1	Egr-1	36997
wgEncodeAwgTfbsHaibGm12878Ets1Pcr1xUniPk.narrowPeak	Gm12878	None	Ets1	ETS1	4120
wgEncodeAwgTfbsHaibK562Ets1V0416101UniPk.narrowPeak	K562	None	Ets1	ETS1	10726
wgEncodeAwgTfbsHaibGm12878GabpPcr2xUniPk.narrowPeak	Gm12878	None	Gabp	GABP	6566
wgEncodeAwgTfbsHaibH1hescGabpPcr1xUniPk.narrowPeak	H1hesc	None	Gabp	GABP	5653
wgEncodeAwgTfbsHaibK562GabpV0416101UniPk.narrowPeak	K562	None	Gabp	GABP	14393
wgEncodeAwgTfbsSydhGm12878JundUniPk.narrowPeak	Gm12878	None	Jund	JunD	2472
wgEncodeAwgTfbsSydhH1hescJundIggrabUniPk.narrowPeak	H1hesc	None	Jund	JunD	9550
wgEncodeAwgTfbsSydhK562JundIggrabUniPk.narrowPeak	K562	None	Jund	JunD	40052
wgEncodeAwgTfbsSydhGm12878MaxIggmusUniPk.narrowPeak	Gm12878	None	Max	Max	12542
wgEncodeAwgTfbsSydhH1hescMaxUcdUniPk.narrowPeak	H1hesc	None	Max	Max	11129
wgEncodeAwgTfbsSydhK562MaxIggrabUniPk.narrowPeak	K562	None	Max	Max	31436
wgEncodeAwgTfbsHaibGm12878Mef2aPcr1xUniPk.narrowPeak	Gm12878	None	Mef2a	MEF2A	17605
wgEncodeAwgTfbsHaibK562Mef2aV0416101UniPk.narrowPeak	K562	None	Mef2a	MEF2A	5631
wgEncodeAwgTfbsSydhGm12878NfyaIggmusUniPk.narrowPeak	Gm12878	None	Nfya	NF-YA	1841
wgEncodeAwgTfbsSydhK562NfyaUniPk.narrowPeak	K562	None	Nfya	NF-YA	4286
wgEncodeAwgTfbsSydhGm12878NfybIggmusUniPk.narrowPeak	Gm12878	None	Nfyb	NF-YB	13295
wgEncodeAwgTfbsSydhK562NfybUniPk.narrowPeak	K562	None	Nfyb	NF-YB	10096
wgEncodeAwgTfbsSydhGm12878Nrf1IggmusUniPk.narrowPeak	Gm12878	None	Nrf1	Nrf1	5683
wgEncodeAwgTfbsSydhH1hescNrf1IggrabUniPk.narrowPeak	H1hesc	None	Nrf1	Nrf1	4513
wgEncodeAwgTfbsSydhK562Nrf1IggrabUniPk.narrowPeak	K562	None	Nrf1	Nrf1	4211
wgEncodeAwgTfbsHaibGm12878NrsfPcr1xUniPk.narrowPeak	Gm12878	None	Nrsf	NRSF	6906
wgEncodeAwgTfbsHaibH1hescNrsfV0416102UniPk.narrowPeak	H1hesc	None	Nrsf	NRSF	13286
wgEncodeAwgTfbsHaibK562NrsfV0416102UniPk.narrowPeak	K562	None	Nrsf	NRSF	15849
wgEncodeAwgTfbsHaibGm12878P300Pcr1xUniPk.narrowPeak	Gm12878	None	P300	p300	5168
wgEncodeAwgTfbsHaibH1hescP300V0416102UniPk.narrowPeak	H1hesc	None	P300	p300	8934
wgEncodeAwgTfbsSydhK562P300IggrabUniPk.narrowPeak	K562	None	P300	p300	25881
wgEncodeAwgTfbsHaibGm12878Pol2Pcr2xUniPk.narrowPeak	Gm12878	None	Pol2	Pol2	27558
wgEncodeAwgTfbsHaibH1hescPol2V0416102UniPk.narrowPeak	H1hesc	None	Pol2	Pol2	20317
wgEncodeAwgTfbsHaibK562Pol2V0416101UniPk.narrowPeak	K562	None	Pol2	Pol2	24989
wgEncodeAwgTfbsHaibGm12878Pu1Pcr1xUniPk.narrowPeak	Gm12878	None	Pu1	PU.1	42938
wgEncodeAwgTfbsHaibK562Pu1Pcr1xUniPk.narrowPeak	K562	None	Pu1	PU.1	28677
wgEncodeAwgTfbsHaibGm12878Rad21V0416101UniPk.narrowPeak	Gm12878	None	Rad21	Rad21	40019
wgEncodeAwgTfbsHaibH1hescRad21V0416102UniPk.narrowPeak	H1hesc	None	Rad21	Rad21	75680
wgEncodeAwgTfbsSydhK562Rad21UniPk.narrowPeak	K562	None	Rad21	Rad21	17627
wgEncodeAwgTfbsHaibGm12878RxraPcr1xUniPk.narrowPeak	Gm12878	None	Rxra	RXRA	1704
wgEncodeAwgTfbsHaibH1hescRxraV0416102UniPk.narrowPeak	H1hesc	None	Rxra	RXRA	1306
wgEncodeAwgTfbsHaibH1hescSin3ak20Pcr1xUniPk.narrowPeak	H1hesc	None	Sin3ak20	Sin3Ak-20	8977
wgEncodeAwgTfbsHaibK562Sin3ak20V0416101UniPk.narrowPeak	K562	None	Sin3ak20	Sin3Ak-20	12700
wgEncodeAwgTfbsHaibGm12878Six5Pcr1xUniPk.narrowPeak	Gm12878	None	Six5	SIX5	4839
wgEncodeAwgTfbsHaibH1hescSix5Pcr1xUniPk.narrowPeak	H1hesc	None	Six5	SIX5	3425
wgEncodeAwgTfbsHaibK562Six5Pcr1xUniPk.narrowPeak	K562	None	Six5	SIX5	4194
wgEncodeAwgTfbsHaibGm12878Sp1Pcr1xUniPk.narrowPeak	Gm12878	None	Sp1	SP1	18248
wgEncodeAwgTfbsHaibH1hescSp1Pcr1xUniPk.narrowPeak	H1hesc	None	Sp1	SP1	15110
wgEncodeAwgTfbsHaibK562Sp1Pcr1xUniPk.narrowPeak	K562	None	Sp1	SP1	7206
wgEncodeAwgTfbsHaibGm12878SrfPcr2xUniPk.narrowPeak	Gm12878	None	Srf	SRF	8544
wgEncodeAwgTfbsHaibH1hescSrfPcr1xUniPk.narrowPeak	H1hesc	None	Srf	SRF	5105
wgEncodeAwgTfbsHaibK562SrfV0416101UniPk.narrowPeak	K562	None	Srf	SRF	4717
wgEncodeAwgTfbsHaibGm12878Taf1Pcr1xUniPk.narrowPeak	Gm12878	None	Taf1	TAF1	14278
wgEncodeAwgTfbsHaibH1hescTaf1V0416102UniPk.narrowPeak	H1hesc	None	Taf1	TAF1	20547
wgEncodeAwgTfbsHaibK562Taf1V0416101UniPk.narrowPeak	K562	None	Taf1	TAF1	15246
wgEncodeAwgTfbsSydhGm12878TbpIggmusUniPk.narrowPeak	Gm12878	None	Tbp	TBP	14893
wgEncodeAwgTfbsSydhH1hescTbpIggrabUniPk.narrowPeak	H1hesc	None	Tbp	TBP	17194
wgEncodeAwgTfbsSydhK562TbpIggmusUniPk.narrowPeak	K562	None	Tbp	TBP	17558
wgEncodeAwgTfbsHaibGm12878Tcf12Pcr1xUniPk.narrowPeak	Gm12878	None	Tcf12	TCF12	20437
wgEncodeAwgTfbsHaibH1hescTcf12Pcr1xUniPk.narrowPeak	H1hesc	None	Tcf12	TCF12	7833
wgEncodeAwgTfbsHaibGm12878Usf1Pcr2xUniPk.narrowPeak	Gm12878	None	Usf1	USF-1	9778
wgEncodeAwgTfbsHaibH1hescUsf1Pcr1xUniPk.narrowPeak	H1hesc	None	Usf1	USF-1	26042
wgEncodeAwgTfbsHaibK562Usf1V0416101UniPk.narrowPeak	K562	None	Usf1	USF-1	18521
wgEncodeAwgTfbsSydhGm12878Usf2IggmusUniPk.narrowPeak	Gm12878	None	Usf2	USF2	9022
wgEncodeAwgTfbsSydhH1hescUsf2IggrabUniPk.narrowPeak	H1hesc	None	Usf2	USF2	6952
wgEncodeAwgTfbsSydhK562Usf2IggrabUniPk.narrowPeak	K562	None	Usf2	USF2	3083
wgEncodeAwgTfbsHaibGm12878Yy1sc281Pcr1xUniPk.narrowPeak	Gm12878	None	Yy1	YY1_(SC-281)	30994
wgEncodeAwgTfbsHaibH1hescYy1sc281V0416102UniPk.narrowPeak	H1hesc	None	Yy1	YY1_(SC-281)	18328
wgEncodeAwgTfbsHaibK562Yy1V0416101UniPk.narrowPeak	K562	None	Yy1	YY1_(SC-281)	12677
wgEncodeAwgTfbsHaibGm12878Zbtb33Pcr1xUniPk.narrowPeak	Gm12878	None	Zbtb33	ZBTB33	2144
wgEncodeAwgTfbsHaibK562Zbtb33Pcr1xUniPk.narrowPeak	K562	None	Zbtb33	ZBTB33	3285
